# EPHA2-Ephrin-B1 *cis*-interaction supports self-renewal ability leading to recurrence of oral cancer

**DOI:** 10.1101/2025.01.03.631197

**Authors:** Reshma Raj R, Nandini Datta, Soumya Krishnan U, Geetha Shanmugam, Jiss Maria Louis, Ravichandran Damodaran Jeyaram, Keshava K Datta, Harsha Gowda, Meghna Sarkar, Madhumathy G Nair, Jyothy S Prabhu, Hafsa Shabeer, Balagopal P G, Thameem A, Alan Jose, Vishnu Sunil Jaikumar, Tessy Thomas Maliekal

## Abstract

Eph-Ephrin pathway that drives a bidirectional signaling regulates a plethora of biological activities with its varied level of complexity. While the canonical *trans*-interaction of the ligand and receptor on neighboring cells initiates forward signaling that brings about biological activities, their *cis*-interaction on the same cell attenuates the forward signaling, modulating the biological effects. Yet, non-canonical *cis*-interactions with heterotypic surface proteins and kinases regulate certain biological effects. In cancer, the canonical signaling is believed to be tumor suppressive, while the ligand-independent non-canonical signaling drives tumor progression and poor prognosis. Self-renewal ability of cancer cells is a major underlying cause of recurrence and poor prognosis of cancer. Using SILAC-based proteomics, we identified Ephrin-B1 signaling as a crucial regulator of oral cancer self-renewal. Though Ephrin-B1 is known to regulate normal stem cells, its role in cancer remains underexplored. Our biochemical analyses show that Ephrin-B1 binds to a nonconventional receptor EPHA2, which is known to regulate cancer stem cells (CSCs), though the mechanism is less explored. Contrary to the belief that the *cis*-interaction of receptors and ligands is a means to block functional signaling, our immunoprecipitation, FRET facilitated photoswitching analysis, proximity ligation assay, and *in vitro* kinase assay provide evidence for the Ephrin-B1-EPHA2 *cis*-interaction leading to the phosphorylation of EphrinB1 at Y324/329 and Y317. Extreme limiting dilution assay *in vitro* and *in vivo* confirmed that this *cis*-interaction promotes CSC enrichment. Substantiating our *in vitro* results, mouse orthotopic models showed that Ephrin-B1/EPHA2 interaction regulates prognosis. The clinical relevance of the finding was validated using a TCGA data set and immunohistochemical analysis of tissue microarray using samples from oral cancer patients with recurrence in comparison to patients, who showed disease-free survival. Given that Ephrin-B interacts with EphB for normal stem cell homeostasis, this unconventional EPHA2/Ephrin-B1 *cis*-interaction, specifically manifested in CSC niches, might serve as an attractive target for therapy, warranting further validation.
