## Supplementary Table 5 for "EPHA2-Ephrin-B1 *cis*-interaction supports self-renewal ability leading to recurrence of oral cancer"

### Sheet: Common
Pathway
Hs_EGF-EGFR_Signaling_Pathway_WP437_79266
Hs_miR-targeted_genes_in_epithelium_-_TarBase_WP2002_78530
Hs_TGF_beta_Signaling_Pathway_WP366_79966
Hs_BDNF_signaling_pathway_WP2380_79953
Hs_Prostate_Cancer_WP2263_80439
Hs_HIV_Life_Cycle_WP2658_81368
Hs_Insulin_Signaling_WP481_72080
Hs_Integrated_Breast_Cancer_Pathway_WP1984_80445
Hs_Focal_Adhesion_WP306_80308
Hs_Integrated_Pancreatic_Cancer_Pathway_WP2377_80437
Hs_Regulation_of_Actin_Cytoskeleton_WP51_79977
Hs_miR-targeted_genes_in_squamous_cell_-_TarBase_WP2006_79984
Hs_MAPK_Signaling_Pathway_WP382_79951
Hs_Host_Interactions_of_HIV_factors_WP2684_81413
Hs_Mitotic_Metaphase_and_Anaphase_WP2757_81540
Hs_Cellular_response_to_heat_stress_WP3395_81593
Hs_Oncostatin_M_Signaling_Pathway_WP2374_73668
Hs_SUMOylation_of_DNA_damage_response_and_repair_proteins_WP3327_81424
Hs_Prolactin_Signaling_Pathway_WP2037_78501
Hs_XBP1(S)_activates_chaperone_genes_WP3472_82409
Hs_Integrin-mediated_Cell_Adhesion_WP185_80036
Hs_ISG15_antiviral_mechanism_WP2672_81388
Hs_Leptin_signaling_pathway_WP2034_80016
Hs_Signaling_by_VEGF_WP1919_81395
Hs_RNA_Polymerase_II_Transcription_WP1906_81416
Hs_Nuclear_Receptors_Meta-Pathway_WP2882_79825
Hs_L1CAM_interactions_WP1843_81408
Hs_Regulatory_RNA_pathways_WP1901_81382
Hs_EPH-Ephrin_signaling_WP3309_81359
Hs_Chromatin_modifying_enzymes_WP3362_81513
Hs_Retinoblastoma_(RB)_in_Cancer_WP2446_80443
Hs_Metabolism_of_carbohydrates_WP1848_81365
Hs_Mitotic_Prometaphase_WP2652_81349
Hs_Rac1-Pak1-p38-MMP-2_pathway_WP3303_81655
Hs_Androgen_receptor_signaling_pathway_WP138_79958
Hs_Corticotropin-releasing_hormone_WP2355_79973
Hs_Apoptotic_execution_phase_WP1784_81341
Hs_Mitotic_Prophase_WP2654_81354
Hs_Kit_receptor_signaling_pathway_WP304_78799
Hs_Regulation_of_mRNA_stability_by_proteins_that_bind_AU-rich_elements_WP2733_81764
Hs_Eukaryotic_Translation_Initiation_WP1812_76969
Hs_S_Phase_WP2772_81589
Hs_miR-targeted_genes_in_leukocytes_-_TarBase_WP2003_79983
Hs_Cell_junction_organization_WP1793_81600
Hs_AMPK_Signaling_WP1403_79471
Hs_Cell_Cycle_Checkpoints_WP1775_81345
Hs_IL-5_Signaling_Pathway_WP127_78498
Hs_IL-2_Signaling_Pathway_WP49_78543
Hs_Interferon_type_I_signaling_pathways_WP585_80201
Hs_Metabolism_of_non-coding_RNA_WP2715_81460
Hs_TSH_signaling_pathway_WP2032_79960
Hs_Signaling_Pathways_in_Glioblastoma_WP2261_81197
Hs_TCR_Signaling_Pathway_WP69_79955
Hs_Nonsense-Mediated_Decay_(NMD)_WP2710_81759
Hs_TCF_dependent_signaling_in_response_to_WNT_WP3339_81447
Hs_SIDS_Susceptibility_Pathways_WP706_80056
Hs_Alpha_6_Beta_4_signaling_pathway_WP244_78506
Hs_Signaling_of_Hepatocyte_Growth_Factor_Receptor_WP313_79946
Hs_FAS_pathway_and_Stress_induction_of_HSP_regulation_WP314_80438
Hs_IL-6_signaling_pathway_WP364_79962
Hs_Signaling_by_EGFR_WP1910_81574
Hs_TSLP_Signaling_Pathway_WP2203_78549
Hs_Angiogenesis_overview_WP1993_71385
Hs_B_Cell_Receptor_Signaling_Pathway_WP23_79985
Hs_MAPK6-MAPK4_signaling_WP3307_81347
Hs_Senescence_and_Autophagy_in_Cancer_WP615_81193
Hs_SRP-dependent_cotranslational_protein_targeting_to_membrane_WP2737_81493
Hs_Adipogenesis_WP236_80209
Hs_Hexose_transport_WP1828_81546
Hs_Regulation_of_Microtubule_Cytoskeleton_WP2038_79994
Hs_Apoptosis-related_network_due_to_altered_Notch3_in_ovarian_cancer_WP2864_79278
Hs_IL-4_Signaling_Pathway_WP395_79978
Hs_Arrhythmogenic_Right_Ventricular_Cardiomyopathy_WP2118_71265
Hs_Cytoplasmic_Ribosomal_Proteins_WP477_67139
Hs_RNA_Polymerase_I,_RNA_Polymerase_III,_and_Mitochondrial_Transcription_WP1905_81568
Hs_beta-catenin_independent_WNT_signaling_WP3342_81452
Hs_RHO_GTPases_Activate_Formins_WP3379_81552
Hs_Cell_Cycle_WP179_70629
Hs_Mitotic_G1-G1-S_phases_WP1858_81454
Hs_Mitotic_G2-G2-M_phases_WP1859_81553
Hs_C-type_lectin_receptors_(CLRs)_WP3354_81497
Hs_Regulation_of_lipid_metabolism_by_Peroxisome_proliferator-activated_receptor_alpha_(PPARalpha)_WP2797_81776
Hs_RHO_GTPases_activate_PAKs_WP3351_81487
Hs_mTOR_signalling_WP3318_81383
Hs_DNA_Damage_or_Telomere_Stress_Induced_Senescence_WP3329_82463
Hs_Gastric_cancer_network_2_WP2363_76329
Hs_Interleukin-11_Signaling_Pathway_WP2332_79525
Hs_Translation_Factors_WP107_78489
Hs_Activation_of_gene_expression_by_SREBF_(SREBP)_WP2706_81757
Hs_Eukaryotic_Translation_Elongation_WP1811_81592
Hs_TNF_alpha_Signaling_Pathway_WP231_81070
Hs_Apoptosis_Modulation_and_Signaling_WP1772_80459
Hs_DNA_Damage_Response_(only_ATM_dependent)_WP710_79974
Hs_FSH_signaling_pathway_WP2035_78536
Hs_TOR_Signaling_WP1471_70031
Hs_RANKL-RANK_Signaling_Pathway_WP2018_79959
Hs_Notch_Signaling_Pathway_WP61_78592
Hs_Oxidative_Stress_Induced_Senescence_WP3404_81616
Hs_AGE-RAGE_pathway_WP2324_78487
Hs_p38_MAPK_Signaling_Pathway_WP400_72084
Hs_TWEAK_Signaling_Pathway_WP2036_79948
Hs_Deadenylation-dependent_mRNA_decay_WP2659_81369
Hs_Imatinib_Resistance_in_Chronic_Myeloid_Leukemia_WP2946_82191
Hs_ErbB_Signaling_Pathway_WP673_80202
Hs_TP53_Regulates_Metabolic_Genes_WP3349_81482
Hs_DNA_Damage_Response_WP707_82193
Hs_Integration_of_energy_metabolism_WP1831_81543
Hs_miRNA_Regulation_of_DNA_Damage_Response_WP1530_79564
Hs_Toll-like_receptor_signaling_pathway_WP75_72133
Hs_Ectoderm_Differentiation_WP2858_80104

### Sheet: Expt 2
Pathway	No. of molecules detected	No. of molecules in the pathway	p-value
Hs_Influenza_Life_Cycle_WP2683_81411	24	217	1.15728e-11
Hs_Prostate_Cancer_WP2263_80439	17	117	1.63282e-10
Hs_SUMOylation_of_DNA_damage_response_and_repair_proteins_WP3327_81424	13	72	1.50217e-09
Hs_EGF-EGFR_Signaling_Pathway_WP437_79266	18	162	3.87472e-09
Hs_TGF_beta_Signaling_Pathway_WP366_79966	16	132	8.07045e-09
Hs_Gastric_cancer_network_2_WP2363_76329	9	32	8.21455e-09
Hs_Mitotic_Prophase_WP2654_81354	11	57	1.31938e-08
Hs_Apoptotic_execution_phase_WP1784_81341	10	46	1.81172e-08
Hs_ISG15_antiviral_mechanism_WP2672_81388	11	60	2.3094e-08
Hs_Metabolism_of_carbohydrates_WP1848_81365	13	93	3.63382e-08
Hs_Hexose_transport_WP1828_81546	9	38	4.23862e-08
Hs_Mitotic_Prometaphase_WP2652_81349	13	98	6.81641e-08
Hs_Rac1-Pak1-p38-MMP-2_pathway_WP3303_81655	11	67	7.54014e-08
Hs_Metabolism_of_non-coding_RNA_WP2715_81460	10	55	1.08772e-07
Hs_IL-6_signaling_pathway_WP364_79962	9	44	1.63657e-07
Hs_Host_Interactions_of_HIV_factors_WP2684_81413	14	138	6.0535e-07
Hs_DNA_Damage_or_Telomere_Stress_Induced_Senescence_WP3329_82463	7	27	7.12985e-07
Hs_Chromatin_modifying_enzymes_WP3362_81513	11	87	1.10616e-06
Hs_ATM_Signaling_Pathway_WP2516_81224	8	41	1.16687e-06
Hs_Transcriptional_activity_of_SMAD2-SMAD3-SMAD4_heterotrimer_WP2755_81537	8	41	1.16687e-06
Hs_ErbB_Signaling_Pathway_WP673_80202	9	55	1.1801e-06
Hs_RNA_Polymerase_II_Transcription_WP1906_81416	12	106	1.19367e-06
Hs_HIV_Life_Cycle_WP2658_81368	14	149	1.5018e-06
Hs_Integrated_Breast_Cancer_Pathway_WP1984_80445	15	171	1.51763e-06
Hs_FAS_pathway_and_Stress_induction_of_HSP_regulation_WP314_80438	8	43	1.70193e-06
Hs_Mitotic_Metaphase_and_Anaphase_WP2757_81540	14	153	2.04539e-06
Hs_miR-targeted_genes_in_muscle_cell_-_TarBase_WP2005_79979	24	409	2.07723e-06
Hs_Integrated_Pancreatic_Cancer_Pathway_WP2377_80437	16	201	2.42164e-06
Hs_Regulatory_RNA_pathways_WP1901_81382	10	78	2.96676e-06
Hs_Cell_junction_organization_WP1793_81600	9	62	3.27686e-06
Hs_miR-targeted_genes_in_lymphocytes_-_TarBase_WP2004_79972	26	495	5.66373e-06
Hs_Cellular_response_to_heat_stress_WP3395_81593	10	88	8.72817e-06
Hs_Androgen_receptor_signaling_pathway_WP138_79958	10	89	9.63995e-06
Hs_Signaling_by_VEGF_WP1919_81395	10	90	1.0632e-05
Hs_Insulin_Signaling_WP481_72080	13	161	1.74228e-05
Hs_Prolactin_Signaling_Pathway_WP2037_78501	9	76	1.74293e-05
Hs_BDNF_signaling_pathway_WP2380_79953	12	144	2.64979e-05
Hs_Cell_Cycle_Checkpoints_WP1775_81345	11	124	3.20983e-05
Hs_Regulation_of_mRNA_stability_by_proteins_that_bind_AU-rich_elements_WP2733_81764	9	83	3.49942e-05
Hs_Oncostatin_M_Signaling_Pathway_WP2374_73668	8	65	3.82603e-05
Hs_Alpha_6_Beta_4_signaling_pathway_WP244_78506	6	33	3.92188e-05
Hs_TCF_dependent_signaling_in_response_to_WNT_WP3339_81447	12	152	4.43856e-05
Hs_Double-Strand_Break_Repair_WP1807_81477	5	21	4.5418e-05
Hs_miR-targeted_genes_in_epithelium_-_TarBase_WP2002_78530	19	345	5.00485e-05
Hs_Imatinib_Resistance_in_Chronic_Myeloid_Leukemia_WP2946_82191	7	50	5.0749e-05
Hs_DNA_Damage_Response_WP707_82193	8	68	5.2789e-05
Hs_RNA_Polymerase_I,_RNA_Polymerase_III,_and_Mitochondrial_Transcription_WP1905_81568	9	88	5.50786e-05
Hs_Retinoblastoma_(RB)_in_Cancer_WP2446_80443	9	90	6.54318e-05
Hs_miR-targeted_genes_in_squamous_cell_-_TarBase_WP2006_79984	12	160	7.1724e-05
Hs_Cori_Cycle_WP1946_79691	5	23	7.21655e-05
Hs_Processing_of_Capped_Intronless_Pre-mRNA_WP1890_81390	5	23	7.21655e-05
Hs_Apoptosis-related_network_due_to_altered_Notch3_in_ovarian_cancer_WP2864_79278	7	53	7.37772e-05
Hs_YAP1-_and_WWTR1_(TAZ)-stimulated_gene_expression_WP2738_81495	5	25	0.000109488
Hs_MAPK_Signaling_Pathway_WP382_79951	12	168	0.000112216
Hs_Mitotic_Telophase-Cytokinesis_WP2765_81564	4	14	0.000127316
Hs_mTOR_signalling_WP3318_81383	5	26	0.000132879
Hs_TWEAK_Signaling_Pathway_WP2036_79948	6	42	0.000155256
Hs_Activation_of_gene_expression_by_SREBF_(SREBP)_WP2706_81757	7	60	0.000160806
Hs_Notch_Signaling_Pathway_WP61_78592	7	61	0.00017807
Hs_Cell_Cycle_WP179_70629	9	103	0.000179593
Hs_Cytosolic_sensors_of_pathogen-associated_DNA_WP2794_81624	7	62	0.000196777
Hs_Regulation_of_Microtubule_Cytoskeleton_WP2038_79994	6	46	0.00025598
Hs_TSH_signaling_pathway_WP2032_79960	7	66	0.000287753
Hs_TSLP_Signaling_Pathway_WP2203_78549	6	48	0.000322254
Hs_Glycolysis_and_Gluconeogenesis_WP534_78585	6	49	0.000359972
Hs_XBP1(S)_activates_chaperone_genes_WP3472_82409	8	92	0.000412421
Hs_TNF_alpha_Signaling_Pathway_WP231_81070	8	93	0.000442347
Hs_Signaling_of_Hepatocyte_Growth_Factor_Receptor_WP313_79946	5	34	0.000479156
Hs_Signaling_by_Hippo_WP2714_81456	4	20	0.000546616
Hs_Interferon_type_I_signaling_pathways_WP585_80201	6	54	0.000601768
Hs_miRNA_Regulation_of_DNA_Damage_Response_WP1530_79564	8	98	0.000618787
Hs_Signaling_by_Robo_receptor_WP1918_81399	4	21	0.000661874
Hs_Wnt_Signaling_Pathway_and_Pluripotency_WP399_79474	8	101	0.000748612
Hs_Arrhythmogenic_Right_Ventricular_Cardiomyopathy_WP2118_71265	7	78	0.000768637
Hs_MAPK6-MAPK4_signaling_WP3307_81347	7	78	0.000768637
Hs_IL-5_Signaling_Pathway_WP127_78498	5	40	0.0010052
Hs_miR-targeted_genes_in_leukocytes_-_TarBase_WP2003_79983	10	160	0.00105307
Hs_Signaling_Pathways_in_Glioblastoma_WP2261_81197	7	83	0.00109344
Hs_Focal_Adhesion_WP306_80308	11	191	0.00115825
Hs_IL-2_Signaling_Pathway_WP49_78543	5	42	0.00124866
Hs_SIDS_Susceptibility_Pathways_WP706_80056	10	166	0.00136502
Hs_FSH_signaling_pathway_WP2035_78536	4	27	0.00172153
Hs_Eukaryotic_Translation_Elongation_WP1811_81592	7	91	0.00181751
Hs_Eukaryotic_Translation_Initiation_WP1812_76969	8	117	0.00183699
Hs_Notch_Signaling_Pathway_WP268_70096	5	46	0.00185765
Hs_Corticotropin-releasing_hormone_WP2355_79973	7	92	0.00192837
Hs_AMPK_Signaling_WP1403_79471	6	68	0.00192899
Hs_Signaling_by_NOTCH1_WP2720_81463	5	48	0.00222968
Hs_Gastric_Cancer_Network_1_WP2361_79693	4	29	0.00223851
Hs_Integrated_Cancer_pathway_WP1971_80447	5	49	0.00243396
Hs_Generic_Transcription_Pathway_WP1822_81569	4	30	0.00253179
Hs_Translation_Factors_WP107_78489	5	50	0.00265094
Hs_Signalling_by_NGF_WP1976_81527	5	50	0.00265094
Hs_Primary_Focal_Segmental_Glomerulosclerosis_FSGS_WP2572_79947	6	74	0.00289655
Hs_Integrin-mediated_Cell_Adhesion_WP185_80036	7	101	0.00316424
Hs_RORA_activates_gene_expression_WP3370_81526	4	32	0.00319195
Hs_Initiation_of_transcription_and_translation_elongation_at_the_HIV-1_LTR_WP3414_82252	4	32	0.00319195
Hs_Regulation_of_lipid_metabolism_by_Peroxisome_proliferator-activated_receptor_alpha_(PPARalpha)_WP2797_81776	9	158	0.00321351
Hs_Leptin_signaling_pathway_WP2034_80016	6	76	0.00328457
Hs_RHO_GTPases_Activate_Formins_WP3379_81552	7	102	0.00333034
Hs_Adipogenesis_WP236_80209	8	131	0.0035259
Hs_IL-4_Signaling_Pathway_WP395_79978	5	55	0.00393894
Hs_RANKL-RANK_Signaling_Pathway_WP2018_79959	5	55	0.00393894
Hs_Intrinsic_Pathway_for_Apoptosis_WP1841_76964	4	35	0.00437715
Hs_Kit_receptor_signaling_pathway_WP304_78799	5	59	0.0052334
Hs_EPH-Ephrin_signaling_WP3309_81359	6	85	0.0054907
Hs_Pre-NOTCH_Expression_and_Processing_WP2786_81617	4	38	0.00581151
Hs_DNA_Damage_Response_(only_ATM_dependent)_WP710_79974	7	114	0.00584135
Hs_Ectoderm_Differentiation_WP2858_80104	8	145	0.00614032
Hs_Cytoplasmic_Ribosomal_Proteins_WP477_67139	6	88	0.00640818
Hs_Oxidative_Stress_Induced_Senescence_WP3404_81616	5	63	0.00678334
Hs_Nuclear_Receptors_Meta-Pathway_WP2882_79825	13	318	0.00692064
Hs_Mitotic_G1-G1-S_phases_WP1858_81454	7	120	0.00749254
Hs_Regulation_of_Actin_Cytoskeleton_WP51_79977	8	151	0.00759576
Hs_Angiogenesis_overview_WP1993_71385	5	65	0.00765917
Hs_TCR_Signaling_Pathway_WP69_79955	6	92	0.00778478
Hs_AGE-RAGE_pathway_WP2324_78487	5	66	0.00812306
Hs_Mitochondrial_biogenesis_WP3331_81431	5	66	0.00812306
Hs_Interleukin-11_Signaling_Pathway_WP2332_79525	4	44	0.0094795
Hs_B_Cell_Receptor_Signaling_Pathway_WP23_79985	6	98	0.0101945
Hs_Signaling_by_EGFR_WP1910_81574	4	46	0.0109485
Hs_beta-catenin_independent_WNT_signaling_WP3342_81452	6	101	0.0115604
Hs_Deadenylation-dependent_mRNA_decay_WP2659_81369	4	49	0.0133875
Hs_C-type_lectin_receptors_(CLRs)_WP3354_81497	7	138	0.0142493
Hs_Wnt_Signaling_Pathway_Netpath_WP363_78571	4	51	0.0151709
Hs_Senescence_and_Autophagy_in_Cancer_WP615_81193	6	109	0.0157443
Hs_Circadian_Clock_WP1797_81401	4	52	0.0161096
Hs_Nonsense-Mediated_Decay_(NMD)_WP2710_81759	6	111	0.0169148
Hs_SRP-dependent_cotranslational_protein_targeting_to_membrane_WP2737_81493	6	111	0.0169148
Hs_TGF_Beta_Signaling_Pathway_WP560_68944	4	55	0.0191126
Hs_Mitotic_G2-G2-M_phases_WP1859_81553	6	116	0.0200592
Hs_Opioid_Signalling_WP1978_81440	4	56	0.0201752
Hs_RIG-I-MDA5_mediated_induction_of_IFN-alpha-beta_pathways_WP1904_81373	4	57	0.0212681
Hs_BMAL1-CLOCK,NPAS2_activates_circadian_gene_expression_WP3355_81499	4	57	0.0212681
Hs_S_Phase_WP2772_81589	6	118	0.0214036
Hs_Apoptosis_WP254_80450	5	87	0.0220738
Hs_Hair_Follicle_Development-_Cytodifferentiation_(Part_3_of_3)_WP2840_78512	5	87	0.0220738
Hs_Eukaryotic_Translation_Termination_WP1813_81591	5	88	0.0229403
Hs_Transcriptional_regulation_of_white_adipocyte_differentiation_WP2751_81767	5	89	0.0238247
Hs_TP53_Regulates_Metabolic_Genes_WP3349_81482	4	63	0.0284439
Hs_Apoptosis_Modulation_and_Signaling_WP1772_80459	5	95	0.0294971
Hs_Pathogenic_Escherichia_coli_infection_WP2272_78594	4	64	0.0297391
Hs_Wnt_Signaling_Pathway_WP428_79854	4	67	0.0337851
Hs_Degradation_of_beta-catenin_by_the_destruction_complex_WP2773_81590	4	68	0.0351855
Hs_Toll-like_receptor_signaling_pathway_WP75_72133	5	102	0.0368637
Hs_SREBP_signalling_WP1982_79943	4	71	0.0395332
Hs_Factors_involved_in_megakaryocyte_development_and_platelet_production_WP1815_81558	4	71	0.0395332
Hs_Glucocorticoid_Receptor_Pathway_WP2880_79615	4	71	0.0395332
Hs_Integration_of_energy_metabolism_WP1831_81543	4	74	0.0440875
Hs_L1CAM_interactions_WP1843_81408	4	75	0.0456483

### Sheet: Expt 1
Pathway	No. of molecules detected	No. of molecules in the pathway	p-value
Hs_Processing_of_Capped_Intron-Containing_Pre-mRNA_WP1889_81532	36	151	1.73572e-13
Hs_EGF-EGFR_Signaling_Pathway_WP437_79266	36	162	2.49663e-13
Hs_miR-targeted_genes_in_epithelium_-_TarBase_WP2002_78530	36	345	4.26898e-13
Hs_TGF_beta_Signaling_Pathway_WP366_79966	27	132	1.11278e-12
Hs_BDNF_signaling_pathway_WP2380_79953	26	144	7.50962e-12
Hs_Prostate_Cancer_WP2263_80439	25	117	1.57274e-11
Hs_mRNA_Processing_WP411_79980	25	127	2.20664e-11
Hs_HIV_Life_Cycle_WP2658_81368	24	149	3.84389e-11
Hs_Insulin_Signaling_WP481_72080	24	161	1.00508e-10
Hs_Integrated_Breast_Cancer_Pathway_WP1984_80445	24	171	1.75366e-10
Hs_Focal_Adhesion_WP306_80308	24	191	2.6143e-10
Hs_Integrated_Pancreatic_Cancer_Pathway_WP2377_80437	23	201	4.54264e-10
Hs_Regulation_of_Actin_Cytoskeleton_WP51_79977	22	151	7.10018e-10
Hs_miR-targeted_genes_in_squamous_cell_-_TarBase_WP2006_79984	22	160	1.38807e-09
Hs_MAPK_Signaling_Pathway_WP382_79951	22	168	2.07622e-09
Hs_Host_Interactions_of_HIV_factors_WP2684_81413	21	138	6.61967e-09
Hs_Histone_Modifications_WP2369_69927	20	67	6.70716e-09
Hs_Mitotic_Metaphase_and_Anaphase_WP2757_81540	20	153	1.25429e-08
Hs_Cellular_response_to_heat_stress_WP3395_81593	19	88	1.39746e-08
Hs_Oncostatin_M_Signaling_Pathway_WP2374_73668	18	65	1.50331e-08
Hs_SUMOylation_of_DNA_damage_response_and_repair_proteins_WP3327_81424	18	72	1.63556e-08
Hs_Prolactin_Signaling_Pathway_WP2037_78501	18	76	1.78294e-08
Hs_XBP1(S)_activates_chaperone_genes_WP3472_82409	18	92	2.15719e-08
Hs_Integrin-mediated_Cell_Adhesion_WP185_80036	18	101	2.25302e-08
Hs_ISG15_antiviral_mechanism_WP2672_81388	17	60	2.32799e-08
Hs_Leptin_signaling_pathway_WP2034_80016	17	76	2.4091e-08
Hs_Signaling_by_VEGF_WP1919_81395	17	90	2.47351e-08
Hs_RNA_Polymerase_II_Transcription_WP1906_81416	17	106	2.56451e-08
Hs_Nuclear_Receptors_Meta-Pathway_WP2882_79825	17	318	2.62451e-08
Hs_L1CAM_interactions_WP1843_81408	16	75	2.9939e-08
Hs_Regulatory_RNA_pathways_WP1901_81382	16	78	3.03553e-08
Hs_RAF-MAP_kinase_cascade_WP2735_81486	16	81	3.89928e-08
Hs_EPH-Ephrin_signaling_WP3309_81359	16	85	3.9298e-08
Hs_Chromatin_modifying_enzymes_WP3362_81513	16	87	4.14925e-08
Hs_Retinoblastoma_(RB)_in_Cancer_WP2446_80443	16	90	7.91453e-08
Hs_Metabolism_of_carbohydrates_WP1848_81365	16	93	1.10485e-07
Hs_Mitotic_Prometaphase_WP2652_81349	16	98	1.16216e-07
Hs_Rac1-Pak1-p38-MMP-2_pathway_WP3303_81655	15	67	1.74074e-07
Hs_Androgen_receptor_signaling_pathway_WP138_79958	15	89	1.78795e-07
Hs_Corticotropin-releasing_hormone_WP2355_79973	15	92	2.30832e-07
Hs_Apoptotic_execution_phase_WP1784_81341	14	46	2.67241e-07
Hs_Mitotic_Prophase_WP2654_81354	14	57	2.71281e-07
Hs_Kit_receptor_signaling_pathway_WP304_78799	14	59	2.83217e-07
Hs_Regulation_of_mRNA_stability_by_proteins_that_bind_AU-rich_elements_WP2733_81764	14	83	3.32921e-07
Hs_Eukaryotic_Translation_Initiation_WP1812_76969	14	117	3.3337e-07
Hs_S_Phase_WP2772_81589	14	118	3.42048e-07
Hs_miR-targeted_genes_in_leukocytes_-_TarBase_WP2003_79983	14	160	3.48717e-07
Hs_GPCR_downstream_signaling_WP1824_81437	14	406	4.27405e-07
Hs_Cell_junction_organization_WP1793_81600	13	62	5.05219e-07
Hs_AMPK_Signaling_WP1403_79471	13	68	5.83642e-07
Hs_Cell_Cycle_Checkpoints_WP1775_81345	13	124	6.22216e-07
Hs_IL-5_Signaling_Pathway_WP127_78498	12	40	6.89254e-07
Hs_IL-2_Signaling_Pathway_WP49_78543	12	42	8.56333e-07
Hs_Interferon_type_I_signaling_pathways_WP585_80201	12	54	8.5733e-07
Hs_Metabolism_of_non-coding_RNA_WP2715_81460	12	55	9.38284e-07
Hs_TSH_signaling_pathway_WP2032_79960	12	66	1.04934e-06
Hs_Signaling_Pathways_in_Glioblastoma_WP2261_81197	12	83	1.08225e-06
Hs_TCR_Signaling_Pathway_WP69_79955	12	92	1.3141e-06
Hs_Nonsense-Mediated_Decay_(NMD)_WP2710_81759	12	111	1.5456e-06
Hs_TCF_dependent_signaling_in_response_to_WNT_WP3339_81447	12	152	1.65063e-06
Hs_SIDS_Susceptibility_Pathways_WP706_80056	12	166	1.9344e-06
Hs_Alpha_6_Beta_4_signaling_pathway_WP244_78506	11	33	2.98515e-06
Hs_Signaling_of_Hepatocyte_Growth_Factor_Receptor_WP313_79946	11	34	4.08415e-06
Hs_FAS_pathway_and_Stress_induction_of_HSP_regulation_WP314_80438	11	43	4.60439e-06
Hs_IL-6_signaling_pathway_WP364_79962	11	44	5.45331e-06
Hs_Signaling_by_EGFR_WP1910_81574	11	46	1.67122e-05
Hs_TSLP_Signaling_Pathway_WP2203_78549	11	48	2.00075e-05
Hs_Semaphorin_interactions_WP1907_81381	11	63	2.25192e-05
Hs_Angiogenesis_overview_WP1993_71385	11	65	2.46538e-05
Hs_MAPK6-MAPK4_signaling_WP3307_81347	11	78	2.56104e-05
Hs_B_Cell_Receptor_Signaling_Pathway_WP23_79985	11	98	2.56104e-05
Hs_Senescence_and_Autophagy_in_Cancer_WP615_81193	11	109	2.64688e-05
Hs_SRP-dependent_cotranslational_protein_targeting_to_membrane_WP2737_81493	11	111	2.78203e-05
Hs_Adipogenesis_WP236_80209	11	131	3.19625e-05
Hs_Regulation_of_toll-like_receptor_signaling_pathway_WP1449_81172	11	149	4.75908e-05
Hs_Hexose_transport_WP1828_81546	10	38	6.87687e-05
Hs_Regulation_of_Microtubule_Cytoskeleton_WP2038_79994	10	46	7.45045e-05
Hs_Apoptosis-related_network_due_to_altered_Notch3_in_ovarian_cancer_WP2864_79278	10	53	9.29444e-05
Hs_IL-4_Signaling_Pathway_WP395_79978	10	55	0.000101539
Hs_Arrhythmogenic_Right_Ventricular_Cardiomyopathy_WP2118_71265	10	78	0.000110731
Hs_Cytoplasmic_Ribosomal_Proteins_WP477_67139	10	88	0.000119584
Hs_RNA_Polymerase_I,_RNA_Polymerase_III,_and_Mitochondrial_Transcription_WP1905_81568	10	88	0.000126785
Hs_Cell_surface_interactions_at_the_vascular_wall_WP1794_81579	10	94	0.000196037
Hs_beta-catenin_independent_WNT_signaling_WP3342_81452	10	101	0.000300818
Hs_RHO_GTPases_Activate_Formins_WP3379_81552	10	102	0.000359994
Hs_Cell_Cycle_WP179_70629	10	103	0.000445117
Hs_MicroRNAs_in_cardiomyocyte_hypertrophy_WP1544_75258	10	104	0.000500361
Hs_Mitotic_G2-G2-M_phases_WP1859_81553	10	116	0.000540305
Hs_Mitotic_G1-G1-S_phases_WP1858_81454	10	120	0.000540305
Hs_C-type_lectin_receptors_(CLRs)_WP3354_81497	10	138	0.000540931
Hs_Regulation_of_lipid_metabolism_by_Peroxisome_proliferator-activated_receptor_alpha_(PPARalpha)_WP2797_81776	10	158	0.00055095
Hs_RHO_GTPases_activate_PAKs_WP3351_81487	9	21	0.000670764
Hs_mTOR_signalling_WP3318_81383	9	26	0.000686947
Hs_DNA_Damage_or_Telomere_Stress_Induced_Senescence_WP3329_82463	9	27	0.000725492
Hs_Gastric_cancer_network_2_WP2363_76329	9	32	0.000773923
Hs_Interleukin-11_Signaling_Pathway_WP2332_79525	9	44	0.000773923
Hs_Translation_Factors_WP107_78489	9	50	0.000773923
Hs_Activation_of_gene_expression_by_SREBF_(SREBP)_WP2706_81757	9	60	0.000776173
Hs_Membrane_Trafficking_WP1846_81404	9	79	0.000806974
Hs_Eukaryotic_Translation_Elongation_WP1811_81592	9	91	0.00122816
Hs_TNF_alpha_Signaling_Pathway_WP231_81070	9	93	0.00122816
Hs_Synthesis_of_DNA_WP1925_76968	9	94	0.00146975
Hs_Apoptosis_Modulation_and_Signaling_WP1772_80459	9	95	0.00149043
Hs_DNA_Damage_Response_(only_ATM_dependent)_WP710_79974	9	114	0.00157641
Hs_Alzheimers_Disease_WP2059_79765	9	146	0.00177057
Hs_Assembly_of_the_primary_cilium_WP3498_82435	9	158	0.00177057
Hs_Fc_epsilon_receptor_(FCERI)_signaling_WP2759_81548	9	264	0.00177057
Hs_EPO_Receptor_Signaling_WP581_67199	8	26	0.00181676
Hs_FSH_signaling_pathway_WP2035_78536	8	27	0.00182079
Hs_TOR_Signaling_WP1471_70031	8	34	0.00182527
Hs_TOR_Signaling_WP1471_82219	8	34	0.00195915
Hs_Meiotic_synapsis_WP2731_81763	8	35	0.00198204
Hs_IL-3_Signaling_Pathway_WP286_78583	8	49	0.00198204
Hs_Cardiac_Hypertrophic_Response_WP2795_78544	8	54	0.00203615
Hs_IL-1_signaling_pathway_WP195_79965	8	55	0.00208155
Hs_RANKL-RANK_Signaling_Pathway_WP2018_79959	8	55	0.0022117
Hs_NGF_signalling_via_TRKA_from_the_plasma_membrane_WP1873_81496	8	55	0.00223033
Hs_Notch_Signaling_Pathway_WP61_78592	8	61	0.00240412
Hs_Oxidative_Stress_Induced_Senescence_WP3404_81616	8	63	0.00246045
Hs_AGE-RAGE_pathway_WP2324_78487	8	66	0.00319176
Hs_Regulation_of_DNA_replication_WP1898_81355	8	70	0.00324103
Hs_Primary_Focal_Segmental_Glomerulosclerosis_FSGS_WP2572_79947	8	74	0.00332994
Hs_Eukaryotic_Translation_Termination_WP1813_81591	8	88	0.00339446
Hs_MHC_class_II_antigen_presentation_WP2679_81402	8	90	0.00340687
Hs_Calcium_Regulation_in_the_Cardiac_Cell_WP536_80211	8	150	0.00363264
Hs_Vitamin_D_Receptor_Pathway_WP2877_80091	8	186	0.00386937
Hs_Signaling_by_the_B_Cell_Receptor_(BCR)_WP2746_81511	8	242	0.0046552
Hs_GPCR_ligand_binding_WP1825_81501	8	374	0.00491607
Hs_Mitotic_Telophase-Cytokinesis_WP2765_81564	7	14	0.00504267
Hs_IL-7_Signaling_Pathway_WP205_80223	7	25	0.00559164
Hs_MAPK_Cascade_WP422_72129	7	29	0.0059532
Hs_p38_MAPK_Signaling_Pathway_WP400_72084	7	34	0.00633109
Hs_PDGF_Pathway_WP2526_80006	7	40	0.00653226
Hs_TWEAK_Signaling_Pathway_WP2036_79948	7	42	0.00669843
Hs_Aryl_Hydrocarbon_Receptor_WP2586_79995	7	48	0.00730301
Hs_Deadenylation-dependent_mRNA_decay_WP2659_81369	7	49	0.00743584
Hs_NoRC_negatively_regulates_rRNA_expression_WP3305_81344	7	49	0.00743584
Hs_Macroautophagy_WP3348_81478	7	49	0.00766707
Hs_Imatinib_Resistance_in_Chronic_Myeloid_Leukemia_WP2946_82191	7	50	0.00887505
Hs_Translocation_of_GLUT4_to_the_plasma_membrane_WP2777_81775	7	50	0.00937163
Hs_Structural_Pathway_of_Interleukin_1_(IL-1)_WP2637_80029	7	51	0.00970517
Hs_Senescence-Associated_Secretory_Phenotype_(SASP)_WP3391_81577	7	52	0.0116619
Hs_ErbB_Signaling_Pathway_WP673_80202	7	55	0.0128395
Hs_TP53_Regulates_Metabolic_Genes_WP3349_81482	7	63	0.0130342
Hs_DNA_Damage_Response_WP707_82193	7	68	0.0132293
Hs_Integration_of_energy_metabolism_WP1831_81543	7	74	0.0143367
Hs_M-G1_Transition_WP2785_81613	7	79	0.0143406
Hs_G_Protein_Signaling_Pathways_WP35_79952	7	92	0.016966
Hs_miRNA_Regulation_of_DNA_Damage_Response_WP1530_79564	7	98	0.0190996
Hs_Toll-like_receptor_signaling_pathway_WP75_72133	7	102	0.0201425
Hs_Spinal_Cord_Injury_WP2431_80343	7	117	0.0238971
Hs_Neurotransmitter_Receptor_Binding_And_Downstream_Transmission_In_The_Postsynaptic_Cell_WP2754_81530	7	124	0.0288165
Hs_Ectoderm_Differentiation_WP2858_80104	7	145	0.0329769
Hs_Endoderm_Differentiation_WP2853_80410	7	146	0.0329769
Hs_Class_I_MHC_mediated_antigen_processing_and_presentation_WP2796_82462	7	147	0.0329769
Hs_Gastrin-CREB_signalling_pathway_via_PKC_and_MAPK_WP2664_81375	7	147	0.0352014
Hs_RHO_GTPases_activate_PKNs_WP3357_81504	6	22	0.0361754
Hs_Nanoparticle-mediated_activation_of_receptor_signaling_WP2643_74251	6	28	0.038053
Hs_Nucleosome_assembly_WP1874_81357	6	29	0.0442413
Hs_PIP3_activates_AKT_signaling_WP2653_81352	6	29	0.0491219
