## Supplementary Table 6 for "EPHA2-Ephrin-B1 *cis*-interaction supports self-renewal ability leading to recurrence of oral cancer"

### Sheet: self-renewal
Pathway	No. of molecules detected	No. of molecules in the pathway	p-value
EGF-EGFR_	36	162	2.49663e-13
TGF_beta	27	132	1.11278e-12
BDNF	26	144	7.50962e-12
Insulin	24	161	1.00508e-10
Focal_Adhesion	24	191	2.6143e-10
Regulation of Actin_Cytoskeleton	22	151	7.10018e-10
MAPK	22	168	2.07622e-09
OncostatinM	18	65	1.50331e-08
Prolactin	18	76	1.78294e-08
Integrin-mediated Cell Adhesion	18	101	2.25302e-08
ISG15	17	60	2.32799e-08
Leptin	17	76	2.4091e-08
VEGF	17	90	2.47351e-08
L1CAM	16	75	2.9939e-08
EPH-Ephrin_signaling	16	85	3.9298e-08
Retinoblastoma	16	90	7.91453e-08
Metabolism_of_carbohydrates	16	93	1.10485e-07
Rac1-Pak1-p38-MMP-2	15	67	1.74074e-07
Androgen_receptor	15	89	1.78795e-07
Kit_receptor	14	59	2.83217e-07
Cell_junction_organization	13	62	5.05219e-07
AMPK_	13	68	5.83642e-07
IL-5_	12	40	6.89254e-07
IL-2	12	42	8.56333e-07
Interferon_type_I	12	54	8.5733e-07
TSH	12	66	1.04934e-06
TCR	12	92	1.3141e-06
TCF_dependent WNT	12	152	1.65063e-06
Alpha_6_Beta_4	11	33	2.98515e-06
Hepatocyte_Growth_Factor_Receptor	11	34	4.08415e-06
IL-6	11	44	5.45331e-06
MAPK6-MAPK4	11	78	2.56104e-05
Regulation_of_Microtubule_Cytoskeleton	10	46	7.45045e-05
IL-4	10	55	0.000101539
beta-catenin_independent_WNT	10	101	0.000300818
RHO_GTPases_Activate_Formins	10	102	0.000359994
Lipid_metabolism_by_PPARalpha	10	158	0.00055095
RHO_GTPases_activate_PAKs	9	21	0.000670764
mTOR	9	26	0.000686947
Interleukin-11	9	44	0.000773923
SREBF_(SREBP)	9	60	0.000776173
TNF_alpha	9	93	0.00122816
FSH	8	27	0.00182079
TOR_	8	34	0.00182527
RANKL-RANK	8	55	0.0022117
Notch	8	61	0.00240412
p38_MAPK	7	34	0.00633109
TWEAK	7	42	0.00669843
ErbB	7	55	0.0128395
