## Supplementary Table 7 for "EPHA2-Ephrin-B1 *cis*-interaction supports self-renewal ability leading to recurrence of oral cancer"

### Sheet: Ephrin
molecule	Fold enrichment (Sph/ML)
CFL1/p-S3-CFL1	206.121
p190RhoGEF/p190RhoGEF	177.099
FAK1/FAK1 /p-Y397-PTK2 /p-5Y-FAK1	137.294
NGEF/NGEF /p-Y179-NGEF	87.7368
PAK1 /p-S144,T423-PAK1	64.9647
MYL9 /p-T19,S20-MYL9	60.3614
ARHGEF7/ARHGEF7	60.2041
GIT1/p-Y383-GIT1/p-Y383-GIT1	45.1934
EFNB1 /p-Y324,Y329,Y343-EFNB1	10.3016
MYH9	6.41332
EPHA2 /p-Y588,Y594-EPHA2	6.11406
HSP90AA1	3.13249
MYH14	2.63153
GGC-PalmC-RAC1	0.64757
AP2A1	0.379651
CAV1	0.0553386
EPHB2 /p-Y596,Y602-EPHB2	0.0341126
EFNA1
EFNA2
EFNA3
EFNA4
EFNA5
EPHA10 /p-2Y-EPHA10
EPHA3 /p-Y596,Y602-EPHA3
EPHA4 /p-Y596,Y602-EPHA4
EPHA5 /p-Y650,Y656-EPHA5
EPHA6 /p-Y605,Y611-EPHA6
EPHA7 /p-Y608,Y614-EPHA7
EPHA8 /p-Y610,Y616-EPHA8
EPHA1 /p-Y599,Y605-EPHA1
EFNB2 /p-Y311,Y316,Y330-EFNB2
EFNB3 /p-Y318,Y323,Y337-EFNB3
EPHB1 /p-Y594,Y600-EPHB1
EPHB3 /p-Y608,Y614-EPHB3
EPHB4 /p-Y590,Y596-EPHB4
EPHB6 /p-Y645,Y651-EPHB6
AP2A2(1-939)
AP2B1
AP2M1
AP2S1
DNM1/DNM1
FYN
SRC-1
YES1
LYN
RHOA
ROCK1 /Activated ROCK1
ROCK2 /Activated ROCK2
MYH10
MYH11
MYL6
MYL12B /p-T19,S20-MYL12B
ITSN1/ITSN1
N-WASP/N-WASP
CDC42
ARPC1A
ARPC2
ARPC3
ARPC4
ARPC5
ACTR3
ACTR2
ACTB(1-375)
ACTG1
KALRN
GRIN1
GRIN2B /p-Y1252,Y1336,Y1474-GRIN2B
TIAM1/TIAM1 /p-Y829-TIAM1
RASA1/RASA1
HRAS
SDC2/p-Y179,Y191-SDC2
ADAM10
PSEN2(1-297)
PSENEN
APH1B
APH1A
NCSTN
VAV2 /p-Y172-VAV2
VAV3 /p-Y173-VAV3
NCK2/NCK2
MYL12A/p-S19-MYL12A
SDCBP/SDCBP
VEGFA-165
p-6Y-VEGFR2
pS-SHB
